# MicroRNA-202 *(miR-202)* controls female fecundity by regulating medaka oogenesis

**DOI:** 10.1101/287359

**Authors:** Stéphanie Gay, Jérôme Bugeon, Amine Bouchareb, Laure Henry, Jérôme Montfort, Aurélie Le Cam, Julien Bobe, Violette Thermes

## Abstract

Female gamete production relies on coordinated molecular and cellular processes that occur in the ovary throughout oogenesis. In fish, as in other vertebrates, these processes have been extensively studied both in terms of endocrine/paracrine regulation and protein expression and activity. The role of small non-coding RNAs in the regulation of animal reproduction remains however largely unknown and poorly investigated, despite a growing interest for the importance of miRNAs in a wide variety of biological processes. Here, we analyzed the role of *miR-202*, a miRNA predominantly expressed in male and female gonads in several vertebrate species. We studied its expression in the medaka ovary and generated a mutant line (using CRISPR/Cas9 genome engineering) to determine its importance for reproductive success with special interest for egg production. Our results show that miR-202-5p is the biologically active form of the miRNA and that it is expressed in granulosa cells and in the unfertilized egg. The knock out (KO) of *miR-202* resulted in a strong phenotype both in terms of number and quality of eggs produced. Mutant females exhibited either no egg production or produced a drastically reduced number of eggs that could not be fertilized, ultimately leading to no reproductive success. We quantified the size distribution of the oocytes in the ovary of KO females and performed a genome-wide transcriptomic analysis approach to identified dysregulated molecular pathways. Together, cellular and molecular analyses indicate that lack of *miR-202* impairs the early steps of oogenesis/folliculogenesis and decreases the number of large (*i.e.* vitellogenic) follicles, ultimately leading to dramatically reduced female fecundity. This study sheds new light on the regulatory mechanisms that control the early steps of follicular development and provides the first *in vivo* functional evidence that an ovarian-predominant microRNA may have a major role in female reproduction.

**Author summary:** The role of small non-coding RNAs in the regulation of animal reproduction remains poorly investigated, despite a growing interest for the importance of miRNAs in a wide variety of biological processes. Here, we analyzed the role of *miR-202*, a miRNA predominantly expressed in gonads in vertebrate. We studied its expression in the medaka ovary and knocked out the *miR-202* genes to study its importance for reproductive success. We showed that the lack of *miR-202* results in the sterility of both females and males. In particular, it lead to a drastic reduction of both the number and the quality of eggs produced by females. Mutant females exhibited either no egg production or produced a drastically reduced number of eggs that could not be fertilized, ultimately leading to no reproductive success. Quantitative histological and molecular analyses indicated that *miR-202* KO impairs oocyte development and is also associated with the dysregulation of many genes that are critical for reproduction. This study sheds new light on the regulatory mechanisms that control oogenesis and provides the first *in vivo* functional evidence that an ovarian-predominant microRNA may have a major role in female reproduction.
