## Supplementary Materials for "MicroRNA-202 *(miR-202)* controls female fecundity by regulating medaka oogenesis"

### Sheet: DEG_microarrays
# Notes : Created from Advanced Analysis operation: significance Analysis.
#Entitylist : Fold change >= 2.0
#Interpretation : Treatment (Non-averaged)
#Experiment: New Experiment
#corrected p-value cut-off:0.05
#Selected Test : T Test unpaired
#p-value computation: Asymptotic
#Multiple Testing Correction: Benjamini-Hochberg
#
# Technology : Agilent.SingleColor.82421
# Owner : gxuser
# Created On : Fri Jun 02 16:04:15 CEST 2017							WT	WT	WT	WT	miR-202 KO	miR-202 KO	miR-202 KO	miR-202 KO
ProbeName	p (Corr)	p	Regulation	FC (abs)	FC	Log FC	1++.txt:gProcessedSignal(normalized)	7++.txt:gProcessedSignal(normalized)	8++.txt:gProcessedSignal(normalized)	12++.txt:gProcessedSignal(normalized)	4--.txt:gProcessedSignal(normalized)	5--.txt:gProcessedSignal(normalized)	17--.txt:gProcessedSignal(normalized)	20--.txt:gProcessedSignal(normalized)	Description	Gene ID	Gene Symbol	Transcript ID
CUST_45867_PI431796951	0.00524059	1.1759e-05	down	2.04731	-2.04731	-1.03373	7.20337	7.07041	7.14103	7.23898	8.24176	8.18136	8.34811	8.01746		ENSORLG00000019238		ENSORLT00000023970.1
CUST_45763_PI431796951	0.0281729	0.000442507	down	2.07561	-2.07561	-1.05354	3.82204	4.09531	3.68827	3.63836	5.10321	4.95525	4.57535	4.82433		ENSORLG00000019183		ENSORLT00000023904.1
CUST_25210_PI431796951	0.0406128	0.000880905	down	2.11068	-2.11068	-1.07771	6.94295	7.31063	6.99455	7.33743	7.7967	8.39897	8.37249	8.32823	zgc:123321 [Source:ZFIN;Acc:ZDB-GENE-051023-1]	ENSORLG00000010730	zgc:123321	ENSORLT00000013454.1
CUST_45868_PI431796951	0.00524059	1.02553e-05	down	2.13915	-2.13915	-1.09704	6.73142	6.70708	6.52552	6.87545	7.7388	7.81209	7.91173	7.76501		ENSORLG00000019238		ENSORLT00000023970.1
CUST_35721_PI431796951	0.0436936	0.00134713	down	2.43957	-2.43957	-1.28663	9.35229	9.19594	9.93298	9.06353	10.3169	10.7487	10.7252	10.9004	SLIT-ROBO Rho GTPase activating protein 3 [Source:ZFIN;Acc:ZDB-GENE-060524-4]	ENSORLG00000000702	srgap3	ENSORLT00000000866.2
CUST_704_PI431796951	0.043224	0.00116385	down	2.46924	-2.46924	-1.30407	8.11764	9.01593	8.50118	8.64108	10.0975	9.94856	9.50533	9.94075		ENSORLG00000000326		ENSORLT00000000396.1
CUST_6619_PI431796951	0.0455128	0.00160936	down	2.51723	-2.51723	-1.33184	5.93656	6.15049	6.92105	6.04688	7.85493	7.65484	7.43618	7.43639	si:dkey-49n23.1 [Source:ZFIN;Acc:ZDB-GENE-050208-762]	ENSORLG00000002866	si:dkey-49n23.1	ENSORLT00000003586.1
CUST_703_PI431796951	0.0415264	0.000991502	down	2.54863	-2.54863	-1.34972	8.20132	8.97998	8.54954	8.6795	10.2547	10.0041	9.50629	10.0441		ENSORLG00000000326		ENSORLT00000000396.1
CUST_49074_PI431796951	0.0455128	0.00163998	down	3.10356	-3.10356	-1.63393	3.72122	4.3134	4.07262	4.35971	6.48322	5.34253	5.38782	5.78908	natriuretic peptide receptor 1b [Source:ZFIN;Acc:ZDB-GENE-100805-4]	ENSORLG00000020832	npr1b	ENSORLT00000025799.1
CUST_45596_PI431796951	0.0176081	0.000105519	down	3.12251	-3.12251	-1.64271	5.29887	5.42902	5.64037	5.33632	7.35758	7.30854	6.6473	6.96198	basonuclin 1 [Source:HGNC Symbol;Acc:HGNC:1081]	ENSORLG00000019081	BNC1	ENSORLT00000023795.1
CUST_4543_PI431796951	0.0396974	0.000831358	down	3.4979	-3.4979	-1.80649	6.23666	6.66706	6.55393	6.7859	7.86338	8.01387	8.55698	9.03528	Oryzias latipes myosin heavy chain (mmyhemb1), mRNA. [Source:RefSeq mRNA;Acc:NM_001161756]	ENSORLG00000001985	mmyhemb1	ENSORLT00000002483.1
CUST_963_PI431796951	0.000790954	5.91589e-07	up	7.24165	7.24165	2.85632	11.5413	11.5365	11.7987	11.6675	8.91799	8.65374	9.02111	8.52579	SET domain containing 4 [Source:ZFIN;Acc:ZDB-GENE-050808-2]	ENSORLG00000000434	setd4	ENSORLT00000000535.1
CUST_964_PI431796951	0.00617574	2.30955e-05	up	6.44539	6.44539	2.68827	11.4124	11.4507	11.6712	11.4887	8.7633	8.57225	9.45829	8.47613	SET domain containing 4 [Source:ZFIN;Acc:ZDB-GENE-050808-2]	ENSORLG00000000434	setd4	ENSORLT00000000535.1
CUST_41342_PI431796951	0.0143212	7.49802e-05	up	6.0782	6.0782	2.60364	5.60287	5.87024	5.82583	6.3586	2.67673	3.68119	3.52208	3.36295	kelch-like family member 23 [Source:ZFIN;Acc:ZDB-GENE-081104-458]	ENSORLG00000017198	klhl23	ENSORLT00000021517.1
CUST_30125_PI431796951	0.0334301	0.000575087	up	3.54231	3.54231	1.82469	5.42578	4.66617	5.75992	4.90286	3.60411	3.35297	3.03489	3.46401	zinc finger C3H1-type containing [Source:HGNC Symbol;Acc:HGNC:28328]	ENSORLG00000000155	ZFC3H1	ENSORLT00000000193.3
CUST_23568_PI431796951	0.0436936	0.0013083	up	3.47023	3.47023	1.79503	4.92553	4.91378	4.9531	5.50567	4.10851	3.04143	2.84224	3.12577		ENSORLG00000010020		ENSORLT00000012572.1
CUST_1198_PI431796951	0.0455128	0.00159477	up	3.30283	3.30283	1.7237	5.02523	5.40411	5.12178	4.93325	2.69227	3.64932	3.16867	4.07929	inositol polyphosphate-5-phosphatase A [Source:HGNC Symbol;Acc:HGNC:6076]	ENSORLG00000000540	INPP5A	ENSORLT00000000665.1
CUST_26528_PI431796951	0.0436936	0.00138775	up	3.11473	3.11473	1.63911	4.60161	4.41557	4.37012	4.95992	2.35315	2.99117	2.83136	3.6151		ENSORLG00000011290		ENSORLT00000014146.1
CUST_19118_PI431796951	0.0249418	0.000298481	up	3.02571	3.02571	1.59727	4.41225	4.73789	5.13809	4.55023	2.83382	3.31595	3.40433	2.89528	wingless-type MMTV integration site family, member 2Bb [Source:RefSeq peptide;Acc:NP_001188430]	ENSORLG00000008125	wnt2bb	ENSORLT00000010199.1
CUST_42895_PI431796951	0.0455128	0.00149873	up	2.87763	2.87763	1.52488	4.65276	4.27819	3.83632	4.65969	2.59103	3.37583	2.85679	2.5038	small integral membrane protein 8 [Source:ZFIN;Acc:ZDB-GENE-050522-423]	ENSORLG00000017811	smim8	ENSORLT00000022290.1
CUST_13296_PI431796951	0.0243069	0.000272703	up	2.85007	2.85007	1.511	7.02456	6.86843	7.06548	6.86195	5.87782	4.94369	5.44575	5.50916	si:dkeyp-69c1.7 [Source:ZFIN;Acc:ZDB-GENE-091204-69]	ENSORLG00000005686	si:dkeyp-69c1.7	ENSORLT00000007149.1
CUST_1201_PI431796951	0.0286324	0.000471139	up	2.6103	2.6103	1.38422	6.02235	5.92811	5.68226	6.09736	4.4773	4.79111	4.06779	4.85701	inositol polyphosphate-5-phosphatase A [Source:HGNC Symbol;Acc:HGNC:6076]	ENSORLG00000000540	INPP5A	ENSORLT00000000668.1
CUST_28351_PI431796951	0.0431973	0.00113082	up	2.58366	2.58366	1.36942	6.62825	6.41224	6.5558	7.1284	4.87663	5.47178	5.69495	5.20366	Oryzias latipes wingless-type MMTV integration site family member 4a (wnt4a), mRNA. [Source:RefSeq mRNA;Acc:NM_001160439]	ENSORLG00000012025	wnt4	ENSORLT00000015061.1
CUST_39133_PI431796951	0.0431973	0.0010741	up	2.56705	2.56705	1.36011	6.57024	7.27145	7.07383	7.26382	5.45574	5.3601	5.90634	6.0167	si:dkey-194e6.1 [Source:ZFIN;Acc:ZDB-GENE-100922-43]	ENSORLG00000016335	si:dkey-194e6.1	ENSORLT00000020453.1
CUST_1200_PI431796951	0.0252151	0.000348182	up	2.52785	2.52785	1.33791	6.25044	6.59697	6.20617	6.00656	4.94484	5.07464	4.53504	5.15398	inositol polyphosphate-5-phosphatase A [Source:HGNC Symbol;Acc:HGNC:6076]	ENSORLG00000000540	INPP5A	ENSORLT00000000666.1
CUST_39836_PI431796951	0.0184762	0.000138192	up	2.51381	2.51381	1.32988	7.52294	7.29658	7.49192	7.84687	6.42357	6.3059	6.17626	5.93309		ENSORLG00000016620		ENSORLT00000020802.1
CUST_25427_PI431796951	0.0488243	0.00189893	up	2.49925	2.49925	1.32149	5.21998	4.79159	4.83573	5.85994	3.74319	3.96039	3.85033	3.86736	hydroxysteroid (17-beta) dehydrogenase 7 [Source:ZFIN;Acc:ZDB-GENE-061013-378]	ENSORLG00000010814	hsd17b7 (1 of many)	ENSORLT00000013564.1
CUST_37842_PI431796951	0.0229022	0.000227983	up	2.4362	2.4362	1.28463	7.49333	7.23778	7.47694	7.78576	6.08623	6.52458	5.97768	6.2668	myelin protein zero like 2 [Source:HGNC Symbol;Acc:HGNC:3496]	ENSORLG00000015826	MPZL2 (1 of many)	ENSORLT00000019822.1
CUST_47226_PI431796951	0.0436936	0.00120936	up	2.42548	2.42548	1.27827	4.99501	4.6542	4.72567	5.13013	3.93825	3.76665	3.05222	3.63481	zgc:172271 [Source:ZFIN;Acc:ZDB-GENE-080204-110]	ENSORLG00000019946	zgc:172271	ENSORLT00000024771.1
CUST_30061_PI431796951	0.0193308	0.0001735	up	2.41113	2.41113	1.26971	6.4243	6.04203	5.97037	6.39186	4.91921	5.007	5.15087	4.67263	solute carrier family 23 (ascorbic acid transporter), member 1 [Source:ZFIN;Acc:ZDB-GENE-080804-2]	ENSORLG00000012701	slc23a1	ENSORLT00000015919.1
CUST_17251_PI431796951	0.0176081	0.000118529	up	2.35267	2.35267	1.2343	6.49871	6.48444	6.53094	6.9965	5.55617	5.23098	5.39388	5.39236	heparan sulfate (glucosamine) 3-O-sulfotransferase 3B1a [Source:ZFIN;Acc:ZDB-GENE-070202-4]	ENSORLG00000007353	hs3st3b1a	ENSORLT00000009221.1
CUST_45849_PI431796951	0.0455128	0.00170205	up	2.34691	2.34691	1.23076	10.801	10.3718	10.6074	11.1072	9.59891	9.31857	9.90754	9.13938	Oryzias latipes cytochrome P-450 17alpha-hydroxylase/C17,20-lyase (cyp17), mRNA. [Source:RefSeq mRNA;Acc:NM_001105094]	ENSORLG00000019226	cyp17	ENSORLT00000023960.1
CUST_34735_PI431796951	0.0486328	0.0018551	up	2.32333	2.32333	1.21619	5.83438	5.56737	5.96711	5.70129	4.72279	4.78344	3.91261	4.78653	inositol 1,4,5-trisphosphate receptor, type 1a [Source:ZFIN;Acc:ZDB-GENE-070604-3]	ENSORLG00000014557	itpr1a	ENSORLT00000018259.1
CUST_13295_PI431796951	0.0396974	0.000805293	up	2.32199	2.32199	1.21536	7.39833	7.16984	7.35206	7.20523	6.51433	5.59524	6.07663	6.07782	si:dkeyp-69c1.7 [Source:ZFIN;Acc:ZDB-GENE-091204-69]	ENSORLG00000005686	si:dkeyp-69c1.7	ENSORLT00000007149.1
CUST_45850_PI431796951	0.0455128	0.00156972	up	2.29773	2.29773	1.20021	7.68399	7.30613	7.59986	8.19862	6.76396	6.51781	6.51465	6.19136	Oryzias latipes cytochrome P-450 17alpha-hydroxylase/C17,20-lyase (cyp17), mRNA. [Source:RefSeq mRNA;Acc:NM_001105094]	ENSORLG00000019226	cyp17	ENSORLT00000023960.1
CUST_17501_PI431796951	0.0252151	0.000377189	up	2.2634	2.2634	1.17849	7.91684	7.53937	7.21901	7.85093	6.34361	6.501	6.45567	6.51189	myosin, light chain 6, alkali, smooth muscle and non-muscle [Source:ZFIN;Acc:ZDB-GENE-041010-28]	ENSORLG00000007460	myl6	ENSORLT00000009354.1
CUST_22466_PI431796951	0.0436936	0.00128716	up	2.24904	2.24904	1.16931	6.3541	6.686	6.68496	7.09138	5.32134	5.76318	5.79015	5.26454	UDP-Gal:betaGlcNAc beta 1,4- galactosyltransferase, polypeptide 5 [Source:ZFIN;Acc:ZDB-GENE-060628-3]	ENSORLG00000009547	b4galt5	ENSORLT00000011972.1
CUST_42391_PI431796951	0.00617574	2.0507e-05	up	2.23638	2.23638	1.16116	9.1324	8.83777	9.23265	9.13824	8.03859	7.94872	7.82859	7.88052	ADAM metallopeptidase domain 23a [Source:ZFIN;Acc:ZDB-GENE-070810-2]	ENSORLG00000017616	adam23a	ENSORLT00000022043.1
CUST_25528_PI431796951	0.0436936	0.00131231	up	2.19652	2.19652	1.13522	5.12292	5.17553	5.12505	5.68673	3.7876	4.49007	4.22238	4.06929	discoidin domain receptor tyrosine kinase 2b [Source:ZFIN;Acc:ZDB-GENE-060503-361]	ENSORLG00000010857	ddr2b	ENSORLT00000013618.1
CUST_4996_PI431796951	0.0193308	0.000172043	up	2.1837	2.1837	1.12678	5.15964	4.78041	4.69982	5.06354	3.56253	3.92667	3.84697	3.86014	inhibin, alpha [Source:ZFIN;Acc:ZDB-GENE-060503-554]	ENSORLG00000002184	inha	ENSORLT00000002714.1
CUST_11751_PI431796951	0.0415264	0.000993901	up	2.16749	2.16749	1.11603	7.92222	8.40099	8.2257	8.57381	7.1586	7.26855	6.82212	7.40935	solute carrier family 43 (amino acid system L transporter), member 2b [Source:ZFIN;Acc:ZDB-GENE-041212-6]	ENSORLG00000005019	slc43a2b	ENSORLT00000006331.1
CUST_6829_PI431796951	0.0229022	0.000239813	up	2.14114	2.14114	1.09838	6.21811	6.27805	6.60559	6.37055	5.00807	5.34358	5.53893	5.18819	tumor necrosis factor, alpha-induced protein 8-like 3 [Source:ZFIN;Acc:ZDB-GENE-040426-1313]	ENSORLG00000002956	tnfaip8l3	ENSORLT00000003692.1
CUST_2257_PI431796951	0.0396974	0.000799191	up	2.1311	2.1311	1.0916	8.76449	8.90254	8.92337	8.79866	7.64959	7.77908	7.38679	8.20722		ENSORLG00000001022		ENSORLT00000001258.1
CUST_40504_PI431796951	0.0355949	0.000638952	up	2.12757	2.12757	1.08921	8.30457	8.09674	8.31273	8.49045	7.65289	7.05188	7.09593	7.04696	fibroblast activation protein, alpha [Source:ZFIN;Acc:ZDB-GENE-081104-439]	ENSORLG00000016880	fap	ENSORLT00000021121.1
CUST_142_PI431796951	0.0436936	0.00140525	up	2.10774	2.10774	1.0757	4.58897	4.88515	4.84048	5.24736	3.73368	4.17284	3.51528	3.83738		ENSORLG00000000067		ENSORLT00000000080.1
CUST_38687_PI431796951	0.0414471	0.000930002	up	2.09924	2.09924	1.06987	6.85978	6.9231	6.75029	7.35564	5.74161	5.71861	6.2263	5.9228		ENSORLG00000016176		ENSORLT00000020238.1
CUST_15119_PI431796951	0.0431973	0.00111421	up	2.09058	2.09058	1.0639	4.89713	5.17017	5.05682	5.56691	4.2604	4.34061	3.96072	3.87369		ENSORLG00000006452		ENSORLT00000008100.1
CUST_11749_PI431796951	0.0371472	0.0006946	up	2.08543	2.08543	1.06034	7.1134	7.40934	7.24525	7.599	6.4009	6.43134	5.89595	6.39743	solute carrier family 43 (amino acid system L transporter), member 2b [Source:ZFIN;Acc:ZDB-GENE-041212-6]	ENSORLG00000005019	slc43a2b	ENSORLT00000006327.1
CUST_2258_PI431796951	0.0252151	0.000321164	up	2.08426	2.08426	1.05953	7.86107	8.08126	7.99814	7.88186	6.73694	7.01263	6.62015	7.21447		ENSORLG00000001022		ENSORLT00000001258.1
CUST_37841_PI431796951	0.0252151	0.00037066	up	2.07487	2.07487	1.05302	7.37265	7.34693	7.45945	7.64614	6.37793	6.69204	6.0656	6.47752	myelin protein zero like 2 [Source:HGNC Symbol;Acc:HGNC:3496]	ENSORLG00000015826	MPZL2 (1 of many)	ENSORLT00000019822.1
CUST_30025_PI431796951	0.0455128	0.0016688	up	2.01955	2.01955	1.01403	6.55921	6.4979	6.64095	7.19524	5.79117	5.94871	5.52905	5.56823	Oryzias latipes steroidogenic acute regulatory protein (star), mRNA. [Source:RefSeq mRNA;Acc:NM_001104910]	ENSORLG00000012688	star	ENSORLT00000015903.1
CUST_31271_PI431796951	0.0121309	5.44393e-05	up	2.00306	2.00306	1.00221	7.74422	7.65749	7.90829	7.6988	6.85637	6.86201	6.77115	6.51045	solute carrier family 20, member 1a [Source:ZFIN;Acc:ZDB-GENE-040426-2217]	ENSORLG00000013173	slc20a1a	ENSORLT00000016515.1
